# Spontaneous single-nucleotide substitutions and microsatellite mutations have distinct distributions of fitness effects

**DOI:** 10.1101/2023.07.04.547687

**Authors:** Yevgeniy Plavskin, Maria Stella de Biase, Naomi Ziv, Libuše Janská, Yuan O. Zhu, David W. Hall, Roland F. Schwarz, Daniel Tranchina, Mark L. Siegal

## Abstract

The fitness effects of new mutations determine key properties of evolutionary processes. Beneficial mutations drive evolution, yet selection is also shaped by the frequency of small-effect deleterious mutations, whose combined effect can burden otherwise adaptive lineages and alter evolutionary trajectories and outcomes in clonally evolving organisms such as viruses, microbes, and tumors. The small effect sizes of these important mutations have made accurate measurements of their rates difficult. In microbes, assessing the effect of mutations on growth can be especially instructive, as this complex phenotype is closely linked to fitness in clonally evolving organisms. Here, we perform high-throughput time-lapse microscopy on cells from mutation-accumulation strains to precisely infer the distribution of mutational effects on growth rate in the budding yeast, *Saccharomyces cerevisiae*. We show that mutational effects on growth rate are overwhelmingly negative, highly skewed towards very small effect sizes, and frequent enough to suggest that deleterious hitchhikers may impose a significant burden on evolving lineages. By using lines that accumulated mutations in either wild-type or slippage repair-defective backgrounds, we further disentangle the effects of two common types of mutations, single-nucleotide substitutions and simple sequence repeat indels, and show that they have distinct effects on yeast growth rate. Although the average effect of a simple sequence repeat mutation is very small (∼0.3%), many do alter growth rate, implying that this class of frequent mutations has an important evolutionary impact.
