## Supplementary Files S1-S3 for "Spontaneous single-nucleotide substitutions and microsatellite mutations have distinct distributions of fitness effects": S1_file_PIE_setup_file.csv

Parameter	Value	PhaseNum	Explanation
output_path		all	Full path to folder from in which image analysis and growth rate outputs will be stored ACROSS ALL PHASES. Note: if your path contains backslash ('\') characters (e.g. on Windows) you will need to use a double backslash instead ('\\') when specifying the path
input_path		1	Full path to folder from which images for this phase will be drawn (PHASE-SPECIFIC). Note: if your path contains backslash ('\') characters (e.g. on Windows) you will need to use a double backslash instead ('\\') when specifying the path
input_path		2	Full path to folder from which images for this phase will be drawn (PHASE-SPECIFIC). Note: if your path contains backslash ('\') characters (e.g. on Windows) you will need to use a double backslash instead ('\\') when specifying the path
im_format	individual	all	Format in which images are saved; can be either 'individual' (i.e. where every timepoint-position-channel combination is saved to its own image) or 'stack' (i.e. where every image at a position is saved to a single file)
im_file_extension	tif	1	File extension for image files in input_dir
im_file_extension	tif	2	File extension for image files in input_dir
main_channel_imagetype	bright	1	Type of image in the main channel of this phase; can be 'bright' if cell bodies are brighter than background or 'dark' if they are darker than background (e.g. in phase contrast images)
label_order_list	timepoint;position	1	Order in which timepoint position and channel are listed in filenames (separated by semicolons): e.g. channel;timepoint;position for image names like c2t01xy4030 or position;timepoint for image names like xy420t5
label_order_list	channel;position	2	Order in which timepoint position and channel are listed in filenames (separated by semicolons): e.g. channel;timepoint;position for image names like c2t01xy4030 or position;timepoint for image names like xy420t5
position_label_prefix	xy	all	Label to be used for positions (e.g. 'xy' if position labels look like xy001); if left blank position label will not be included in filename
timepoint_label_prefix	t	1	Label to be used for timepoints (e.g. 't' if position labels look like t01); if left blank timepoint label will not be included in filename
timepoint_label_prefix		2	Label to be used for timepoints (e.g. 't' if position labels look like t01); if left blank timepoint label will not be included in filename
first_xy_position	1	all	First xy position at which time count starts (likely 1 or 0)
max_xy_position_num	4032	all	Highest imaged xy position number
first_timepoint	1	all	First timepoint at which time count starts (likely 1 or 0)
max_timepoint_num	10	1	Highest imaged timepoint number
timepoint_spacing		all	Spacing between timepoints (in seconds). Can be left blank to extract this information from file modification times; an integer for evenly spaced timepoints; or consecutive numbers separated by semicolons to provide the time at which each timepoint image was taken
extended_display_positions		all	list of imaging positions (as integers separated by semicolons) for which additional image processing info (eg threshold plots and colony mask boundaries overlaid on original images) are saved
hole_fill_area	inf	all	Size (in pixels) of the largest empty space between cells (on the inside of a colony) to consider part of the colony. If set to Inf all intercell spaces within a colony are filled; if set to 0 no intercell spaces are filled. Intercell space is not typically easily identified in colonies of round cells; for these we recommend first trying the default setting (Inf). However intercell space can ofte…
cleanup	FALSE	all	Whether to perform recursive cleanup step to remove pieces of background detected as part of the colony. This is helpful in certain imaging conditions but can result in parts of real colonies being missed; we recommend first trying analysis on a set of images without cleanup first. Images taken under identical imaging conditions should be consistent in whether or not they require cleanup.
max_proportion_exposed_edge	0.75	all	The max proportion of the edge of a detected colony 'pie piece' that is allowed to not touch a neighboring pie piece before being removed during cleanup step. Recommended to be set to 0.6-0.75. Only applies during cleanup steps.
cell_intensity_num	1	all	The number of distinct intensity categories belonging to cells in the image; determines whether 2 or 3 Gaussians are used to fit intensity log histogram for threshold determination. Can be set to 1 (default) or (in rare cases) 2.
perform_registration	TRUE	all	Whether to perform image registration between subsequent images in PhaseNum before determining colony tracking; recommended to be set to True except in cases when there is a small number of colonies (<5) or many spurious objects. Registration will only be performed between phases if perform_registration is set to True for every PhaseNum
linked_phase		1	PhaseNum whose final timepoint is used as the main_channel image for this phase; leave blank if current phase includes brightfield or phase contrast images
linked_phase	1	2	PhaseNum whose final timepoint is used as the main_channel image for this phase; leave blank if current phase includes brightfield or phase contrast images
main_channel_label		1	Label (e.g. 'c1') used by the microscope for the main channel being imaged from which cell segmentation occurs (i.e. the bright field or phase contrast channel); if blank channel label will not be included in filename
fluor_channel_scope_labels		all	Labels in the filename for each fluorescent channel being imaged (e.g. 'c2'); separated by semicolons for each channel
fluor_channel_names		1	Names for each additional_channel_label as you want them to show up in the final output column labels (e.g. 'RFP' 'mito_label' etc); separated by semicolons for each channel
fluor_channel_names	GFP	2	Names for each additional_channel_label as you want them to show up in the final output column labels (e.g. 'RFP' 'mito_label' etc); separated by semicolons for each channel
fluor_channel_thresholds		1	Thresholds to be used for removing saturated pixels in images (in absolute intensity); separated by semicolons for each channel
fluor_channel_thresholds	inf	2	Thresholds to be used for removing saturated pixels in images (in absolute intensity); separated by semicolons for each channel
fluor_channel_timepoints		1	Timepoints for which fluorescent data is to be included in growth rate output; separated by semicolons for each channel. The options for this are: an integer corresponding to the timepoint number; 'last_gr' or 'first_gr' - the last or first timepoint for which a growth rate was measured; 'last_tracked' or 'first_tracked' - the last or first timepoint at which a colony was tracked; and 'mean' 'med…
fluor_channel_timepoints	last_gr	2	Timepoints for which fluorescent data is to be included in growth rate output; separated by semicolons for each channel. The options for this are: an integer corresponding to the timepoint number; 'last_gr' or 'first_gr' - the last or first timepoint for which a growth rate was measured; 'last_tracked' or 'first_tracked' - the last or first timepoint at which a colony was tracked; and 'mean' 'med…
minimum_growth_time	4	1	smallest number of timepoints in which an object needs to be independently tracked in order to be considered a colony for the purposes of determining distance between neighboring colonies
growth_window_timepoints	7	1	number of timepoints to include in growth rate calculation. PIE reports the highest growth rate for a colony calculated from growth_window_timepoints consecutive timepoints
max_area_pixel_decrease	500	1	the maximum allowed decrease in area between subsequent timepoints (in pixels); all subsequent timepoints in the GR calculation after an area decrease greater than this amount are ignored (Inf for no cutoff)
max_area_fold_decrease	2	1	The cutoff fold-decrease in area between subsequent timepoints (as a fraction of total colony area); all subsequent timepoints in the growth rate calculation after an area decrease greater than this amount are ignored (Inf for no cutoff)
max_area_fold_increase	6	1	The cutoff fold-increase in area between subsequent timepoints (as a fraction of total colony area); all subsequent timepoints in the growth rate calculation after an area increase greater than this amount are ignored (Inf for no cutoff)
min_colony_area	30	1	The minimum area (in pixels) for a colony timepoint to be counted toward the GR calculation; must be at least 0
max_colony_area	inf	1	The maximum area (in pixels) for a colony timepoint to be counted toward the GR calculation
min_correlation	0.9	1	The minimum log linear correlation over all acceptable timepoints for the colony GR to be included in the population; setting to ~0.9 likely filters for eggregious image analysis issues at individual timepoints
min_foldX	3	1	The minimum fold increase in area that a colony must have at some point within the growth window. Can be used to filter out e.g. dead cells
min_neighbor_dist	100	1	The minimum distance in pixels that a colony must be from its closest neighbor in order to be included in growth rate calculations; colonies at half this distance from the image edge will also be excluded. Because colonies that are close to each other tend to collide too early for their growth rates to be calculated having colonies be too close to each other at the start of the experiment will bi…
max_colony_num	1000	1	The maximum number of colonies allowed in an image; images with more colonies detected will be treated as blank. This is an important failsafe in case thresholding fails. It should be an order of magnitude higher than the expected number of colonies. Setting this number to >10000 is not recommended as tracking images with that many colonies may result in out-of-memory errors
